# Whole-genome analysis of Nigerian patients with breast cancer reveals ethnic-driven somatic evolution and distinct genomic subtypes

**DOI:** 10.1101/2020.10.28.359240

**Authors:** Naser Ansari-Pour, Yonglan Zheng, Jason J. Pitt, Stefan Dentro, Toshio F. Yoshimatsu, Ayodele Sanni, Mustapha Ajani, Anna Woodard, Padma Sheila Rajagopal, Dominic Fitzgerald, Andreas J. Gruber, Abayomi Odetunde, Abiodun Popoola, Adeyinka G. Falusi, Chinedum Peace Babalola, Temidayo Ogundiran, John Obafunwa, Oladosu Ojengbede, Nasiru Ibrahim, Jordi Barretina, Peter Van Loo, Mengjie Chen, Kevin P. White, Dezheng Huo, David C. Wedge, Olufunmilayo I. Olopade

## Abstract

Black women of African ancestry experience more aggressive breast cancer with higher mortality rates than White women of European ancestry. Although inter-ethnic germline variation is known, differential somatic evolution has not been investigated in detail. Analysis of deep whole genomes of 97 breast tumors, with RNA-seq in a subset, from indigenous African patients in Nigeria in comparison to The Cancer Genome Atlas (n=76) revealed a higher rate of genomic instability and increased intra-tumoral heterogeneity as well as a unique genomic subtype defined by early clonal *GATA3* mutations and a 10.5-year younger age at diagnosis. We also found evidence for non-coding mutations in two novel drivers (*ZNF217* and *SYPL1*) and a novel INDEL signature strongly associated with African ancestry proportion. This comprehensive analysis of an understudied population underscores the need to incorporate diversity of genomes as a key parameter in fundamental research with potential to tailor clinical intervention and promote equity in precision oncology care.
