## Supplementary Table S1 for "Whole-genome analysis of Nigerian patients with breast cancer reveals ethnic-driven somatic evolution and distinct genomic subtypes"

### Sheet: Sheet1
Supplemental Table S1. Characteristics of study participants
Group	Nigerian Black (Nigerian)	Black TCGA (Black)	White TCGA (White)
N	97	30	46
Age at diagnosis, mean (SD)	50.8 (12.8)	57.0 (14.1)	60.2 (13.2)
Subtype
HER2+	40 (41%)	0 (0%)	15 (33%)
HR+/HER2-	16 (16%)	10 (33%)	13 (28%)
HR-/HER2-	40 (41%)	19 (63%)	17 (37%)
NA	1 (1%)	1 (3%)	1 (2%)
Ploidy, median (IQR)	3.24 (2.82, 3.77)	3.01 (2.06, 3.77)	2.98 (2.05, 3.44)
Tumor purity, median (IQR)	0.44 (0.28, 0.63)	0.54 (0.43, 0.69)	0.66 (0.55, 0.77)
Histology
Ductal	86 (89%)	24 (80%)	42 (91%)
Lobular	2 (2%)	2 (7%)	2 (4%)
Other	9 (9%)	4 (13%)	2 (4%)
Proportion of African ancestry, mean (SD)	1.00 (0.00)	0.79 (0.13)	0.00 (0.01)
IQR, interquartile range; SD, standard deviation
